# Temporal patterns in electrical nerve stimulation: burst gap code shapes tactile frequency perception

**DOI:** 10.1101/2020.04.10.033241

**Authors:** Kevin K. W. Ng, Christoffer Olausson, Richard M. Vickery, Ingvars Birznieks

**Affiliations:** School of Medical Sciences, UNSW Sydney, Sydney, Australia; Neuroscience Research Australia, Sydney, Australia; Faculty of Medicine and Health Sciences, Linköping University, Linköping, Sweden

## Abstract

We have previously described a novel temporal encoding mechanism in the somatosensory system, where mechanical pulses grouped into periodic bursts create a perceived tactile frequency based on the duration of the silent gap between bursts, rather than the mean rate or the periodicity. This coding strategy may offer new opportunities for transmitting information to the brain using various sensory neural prostheses and haptic interfaces. However, it was not known whether the same coding mechanisms apply when using electrical stimulation, which recruits a different spectrum of afferents. Here, we demonstrate that the predictions of the burst gap coding model for frequency perception apply to burst stimuli delivered with electrical pulses, re-emphasising the importance of the temporal structure of spike patterns in neural processing and perception of tactile stimuli. Reciprocally, the electrical stimulation data confirm that the results observed with mechanical stimulation do indeed depend on neural processing mechanisms in the central nervous system, and are not due to skin mechanical factors and resulting patterns of afferent activation.
