## Supplementary material for "Temporal patterns in electrical nerve stimulation: burst gap code shapes tactile frequency perception": S2 Dataset

### Sheet: Experiment 1
	P1	P2	P3	P4	P5	P6	P7	P8	P9	P10	P11	P12
Stim a	21.44	21.8	23.6	22.04	21.93	21.53	24.02	25.51	23.83	23.47	23.76	23.94
Stim b	20.4	24.26	29.49	24.79	24.19	21.77	25.66	24.25	26.25	26.15	23.69	22.36
Stim c	26.54	28.55	32.03	26.68	25.92	23.62	27.97	28.36	32.01	29.62	25.04	24.96
Stim d	38.09	45.89	46.29	35.91	37.53	31.66	41.29	36.45	39.34	35.71	34.9	38.73
		Values are reported in Hz.
		Columns represent individual subjects.
		Rows represent different test stimuli.

### Sheet: Experiment 2
	P1	P2	P3	P4	P5	P6	P7	P8
4.35 ms	10.59	8.5	12.08	11.47	10.97	12.22	11.5	9.48
8.7 ms	11.04	9.97	11.07	10.91	10.51	11.52	10.56	9.16
13.05 ms	12.38	11.11	11.6	10.14	10.8	10.43	10.01	9.09
17.4 ms	14.89	11.92	11.97	12.1	10.66	13.37	10.92	10.03
21.75 ms	15.13	13.41	13.11	12.35	11.97	14.32	11.45	12.16
26.1 ms	17.41	13.6	13.9	13.05	11.75	14.33	11.58	13.13
30.45 ms	16.84	14.24	13.49	14.09	14.1	16.66	13.12	14.19
34.8 ms	17.51	15.93	14.5	14.78	13.84	15.47	14.24	15.06
39.15 ms	16.22	14.59	14.53	13.61	14.11	15.85	15.17	13.97
43.5 ms	16.1	14.73	14.36	13.29	14.97	14.63	14.03	12.99
47.85 ms	14.79	13.22	14.02	11.98	14.32	14.95	14.88	14.72
52.2 ms	15.97	13.75	13.31	13.21	14.52	14.52	13.58	14.08
56.55 ms	14.62	13.67	13.87	12.91	12.98	13.38	13.5	13.24
		Values are reported in Hz.
		Columns represent individual subjects.
		Rows represent the different test stimuli.
